# Types of cis- and trans-gene regulation of expression quantitative trait loci across human tissues

**DOI:** 10.1101/2022.01.24.477617

**Authors:** Jarred Kvamme, MD Bahadur Badsha, Evan A. Martin, Jiayu Wu, Xiaoyue Wang, Audrey Qiuyan Fu

## Abstract

Expression quantitative trait loci (eQTLs) have been identified for most genes in the human genome across tissues and cell types. While most of the eQTLs are near the associated genes, some can be far away or on different chromosomes, with the regulatory mechanisms largely unknown. Here, we study cis- and trans-regulation by eQTLs on protein-coding genes and long noncoding RNAs (lncRNAs) across nearly 50 tissues and cell types. Specifically, we constructed trios consisting of an eQTL, its cis-gene and trans-gene and inferred the regulatory relationships with causal network inference. We identify multiple types of regulatory networks for trios: across all the tissues, more than half of the trios are inferred to be conditionally independent, where the two genes are conditionally independent given the genotype of the eQTL (gene 1 ← eQTL → gene 2). Around 1.5% of the trios are inferred to be mediation (eQTL → mediator → target), around 1.3% fully connected among the three nodes, and just a handful v-structures (eQTL → gene 1 ← gene 2). Unexpectedly, across the tissues, on average more than half of the mediation trios have the trans-gene as the mediator. Most of the mediators (cis and trans) are tissue specific, and cis-gene mediators are significantly enriched for protein-coding genes, whereas trans-gene mediators have a similar distribution of protein-coding genes and lncRNAs to the whole genome.
