## Supplemental Table 1 for "Types of cis- and trans-gene regulation of expression quantitative trait loci across human tissues"

	Tissue	Sample.Size	Num.of.Trios	M0	M1.1	M1.2	M2	M3	M4	Other	Per.M0	Per.M1.1	Per.M1.2	Per.M2	Per.M3	Per.M4	Per.Other
1	AdiposeSubcutaneous	581	3388	1160	11	29	3	2131	48	6	0.342384887839433	0.00324675324675325	0.00855962219598583	0.000885478158205431	0.628984651711924	0.0141676505312869	0.00177095631641086
2	AdiposeVisceral	469	2797	1024	7	31	6	1680	44	5	0.366106542724348	0.00250268144440472	0.0110833035395066	0.00214515552377547	0.600643546657133	0.0157311405076868	0.00178762960314623
3	AdrenalGland	233	1740	750	7	26	1	930	23	3	0.431034482758621	0.00402298850574713	0.0149425287356322	0.000574712643678161	0.53448275862069	0.0132183908045977	0.00172413793103448
4	ArteryAorta	387	3089	1186	7	34	1	1809	38	14	0.383943023632243	0.00226610553577209	0.0110067983166073	0.000323729362253156	0.58562641631596	0.0123017157656199	0.00453221107154419
5	ArteryCoronary	213	1582	652	8	25	3	863	27	4	0.412136536030341	0.00505689001264223	0.015802781289507	0.00189633375474083	0.54551201011378	0.0170670037926675	0.00252844500632111
6	ArteryTibial	584	3681	1375	4	22	2	2216	41	21	0.373539798967672	0.0010866612333605	0.00597663678348275	0.00054333061668025	0.602010323281717	0.0111382776419451	0.00570497147514262
7	BrainAmygdala	129	695	378	5	8	1	290	10	3	0.543884892086331	0.00719424460431655	0.0115107913669065	0.00143884892086331	0.41726618705036	0.0143884892086331	0.00431654676258993
8	BrainAnteriorcingulatecortex	147	1187	546	9	23	1	595	10	3	0.459983150800337	0.0075821398483572	0.0193765796124684	0.0008424599831508	0.501263689974726	0.008424599831508	0.0025273799494524
9	BrainCaudate	194	1807	751	11	31	1	977	30	6	0.415605976757056	0.006087437742114	0.0171555063641395	0.000553403431101273	0.540675152185944	0.0166021029330382	0.00332042058660764
10	BrainCerebellarHemisphere	175	2382	940	11	35	1	1358	34	3	0.394626364399664	0.00461796809403862	0.0146935348446683	0.000419815281276238	0.570109151973132	0.0142737195633921	0.00125944584382872
11	BrainCerebellum	209	2474	896	14	34	5	1498	26	1	0.362166531932094	0.00565885206143896	0.0137429264349232	0.00202101859337106	0.605497170573969	0.0105092966855295	0.000404203718674212
12	BrainCortex	205	1809	735	3	24	4	1014	22	7	0.406301824212272	0.00165837479270315	0.0132669983416252	0.00221116639027087	0.560530679933665	0.0121614151464898	0.00386954118297402
13	BrainFrontalCortex	175	1503	810	11	18	0	649	9	6	0.538922155688623	0.00731869594145043	0.0119760479041916	0	0.431803060545575	0.00598802395209581	0.00399201596806387
14	BrainHippocampus	165	1107	552	7	27	1	505	12	3	0.498644986449864	0.00632339656729901	0.024390243902439	0.000903342366757001	0.456187895212285	0.010840108401084	0.002710027100271
15	BrainHypothalamus	170	1033	577	8	20	2	412	10	4	0.558567279767667	0.00774443368828654	0.0193610842207164	0.00193610842207164	0.398838334946757	0.00968054211035818	0.00387221684414327
16	BrainNucleusaccumbens	202	1844	896	9	34	2	877	19	7	0.48590021691974	0.00488069414316703	0.0184381778741865	0.00108459869848156	0.475596529284165	0.0103036876355748	0.00379609544468547
17	BrainPutamen	170	1498	660	5	29	1	774	26	3	0.440587449933244	0.00333778371161549	0.0193591455273698	0.000667556742323097	0.516688918558077	0.0173564753004005	0.00200267022696929
18	BrainSpinalcord	126	911	409	5	18	1	473	1	4	0.448957189901207	0.00548847420417124	0.0197585071350165	0.00109769484083425	0.519209659714599	0.00109769484083425	0.00439077936333699
19	BrainSubstantianigra	114	627	333	8	15	0	263	5	3	0.5311004784689	0.0127591706539075	0.0239234449760766	0	0.419457735247209	0.00797448165869218	0.00478468899521531
20	BreastMammaryTissue	396	2330	899	6	31	1	1354	36	3	0.385836909871245	0.00257510729613734	0.0133047210300429	0.000429184549356223	0.581115879828326	0.015450643776824	0.00128755364806867
21	CellsCulturedfibroblasts	483	4032	1585	14	39	3	2337	30	24	0.393105158730159	0.00347222222222222	0.00967261904761905	0.000744047619047619	0.579613095238095	0.00744047619047619	0.00595238095238095
22	CellsEBVtransformedlymphocytes	147	1270	513	6	13	1	721	15	1	0.403937007874016	0.0047244094488189	0.0102362204724409	0.00078740157480315	0.567716535433071	0.0118110236220472	0.00078740157480315
23	ColonSigmoid	318	2514	1004	9	37	2	1420	36	6	0.399363564041368	0.0035799522673031	0.0147175815433572	0.000795544948289578	0.564836913285601	0.0143198090692124	0.00238663484486874
24	ColonTransverse	368	2518	984	11	40	4	1432	38	9	0.390786338363781	0.00436854646544877	0.0158856235107228	0.00158856235107228	0.568705321683876	0.0150913423351867	0.00357426528991263
25	EsophagusGastroesophagealJunction	330	2484	974	7	46	10	1402	36	9	0.392109500805153	0.00281803542673108	0.0185185185185185	0.00402576489533011	0.564412238325282	0.0144927536231884	0.0036231884057971
26	EsophagusMucosa	497	3540	1291	12	36	2	2139	45	15	0.364689265536723	0.00338983050847458	0.0101694915254237	0.000564971751412429	0.604237288135593	0.0127118644067797	0.00423728813559322
27	EsophagusMuscularis	465	3428	1351	10	29	2	1987	38	11	0.394107351225204	0.0029171528588098	0.00845974329054842	0.00058343057176196	0.579638273045508	0.0110851808634772	0.00320886814469078
28	HeartAtrialAppendage	372	2561	1032	6	38	1	1442	34	8	0.40296759078485	0.00234283483014447	0.0148379539242483	0.000390472471690746	0.563061304178055	0.0132760640374854	0.00312377977352597
29	HeartLeftVentricle	386	2289	957	13	14	0	1267	33	5	0.418086500655308	0.00567933595456531	0.00611620795107034	0	0.553516819571865	0.0144167758846658	0.00218435998252512
30	Liver	208	1294	595	11	23	1	639	20	5	0.459814528593509	0.00850077279752705	0.017774343122102	0.000772797527047913	0.493817619783617	0.0154559505409583	0.00386398763523957
31	Lung	515	3239	943	8	32	1	2196	54	5	0.291139240506329	0.00246989811670269	0.00987959246681074	0.000308737264587836	0.677987033034887	0.0166718122877431	0.00154368632293918
32	MinorSalivaryGland	144	1047	552	6	20	0	463	5	1	0.527220630372493	0.00573065902578797	0.0191021967526266	0	0.442215854823305	0.00477554918815664	0.000955109837631328
33	MuscleSkeletal	706	3120	1454	4	36	3	1552	36	35	0.466025641025641	0.00128205128205128	0.0115384615384615	0.000961538461538462	0.497435897435897	0.0115384615384615	0.0112179487179487
34	NerveTibial	532	4118	1118	14	37	0	2871	58	20	0.271491015055852	0.00339970859640602	0.00898494414764449	0	0.697183098591549	0.0140845070422535	0.00485672656629432
35	Ovary	167	1142	574	7	14	1	531	10	5	0.502626970227671	0.00612959719789842	0.0122591943957968	0.000875656742556918	0.464973730297723	0.00875656742556918	0.00437828371278459
36	Pancreas	305	2268	778	12	25	2	1410	39	2	0.343033509700176	0.00529100529100529	0.0110229276895944	0.000881834215167548	0.621693121693122	0.0171957671957672	0.000881834215167548
37	Pituitary	237	2019	785	4	22	1	1177	28	2	0.388806339772164	0.00198117880138683	0.0108964834076275	0.000495294700346706	0.582961862308073	0.0138682516097078	0.000990589400693413
38	Prostate	221	1574	688	4	21	1	843	10	7	0.43710292249047	0.00254129606099111	0.0133418043202033	0.000635324015247776	0.535578144853875	0.00635324015247776	0.00444726810673443
39	SkinNotSunExposed	517	3375	1170	15	27	3	2095	42	23	0.346666666666667	0.00444444444444444	0.008	0.000888888888888889	0.620740740740741	0.0124444444444444	0.00681481481481482
40	SkinSunExposed	605	3941	1254	7	38	2	2568	61	11	0.318193351941132	0.00177619893428064	0.0096422227860949	0.000507485409794468	0.651611266176097	0.0154783049987313	0.00279116975386958
41	SmallIntestine	174	1487	719	5	24	0	715	20	4	0.483523873570948	0.00336247478143914	0.0161398789509079	0	0.480833893745797	0.0134498991257566	0.00268997982515131
42	Spleen	227	2764	1210	12	32	1	1467	30	12	0.437771345875543	0.00434153400868307	0.0115774240231548	0.000361794500723589	0.530752532561505	0.0108538350217077	0.00434153400868307
43	Stomach	324	1970	779	7	25	1	1113	40	5	0.395431472081218	0.00355329949238579	0.0126903553299492	0.00050761421319797	0.56497461928934	0.0203045685279188	0.00253807106598985
44	Testis	322	3494	1100	9	31	3	2308	32	11	0.314825414997138	0.00257584430452204	0.0088723526044648	0.000858614768174013	0.66056096164854	0.00915855752718947	0.00314825414997138
45	Thyroid	574	4668	1511	9	39	3	3028	62	16	0.32369323050557	0.0019280205655527	0.0083547557840617	0.0006426735218509	0.648671808054841	0.0132819194515853	0.00342759211653813
46	Uterus	129	716	311	4	7	0	382	10	2	0.434357541899441	0.00558659217877095	0.00977653631284916	0	0.533519553072626	0.0139664804469274	0.00279329608938547
47	Vagina	141	842	441	4	23	1	358	14	1	0.52375296912114	0.00475059382422803	0.0273159144893112	0.00118764845605701	0.425178147268409	0.0166270783847981	0.00118764845605701
48	WholeBlood	670	3248	1282	9	41	3	1815	72	26	0.394704433497537	0.00277093596059113	0.0126231527093596	0.000923645320197044	0.558805418719212	0.0221674876847291	0.00800492610837438
