## Supplemental Table 2 for "Types of cis- and trans-gene regulation of expression quantitative trait loci across human tissues"

### Sheet: Sheet1
Table S2: Number of principal components (PrCs) associated with trios across tissues.
Tissue name	# Trios	# PrCs to be selected (Tissue sample size minus one)	# Selected associated PrCs	# Trios associated with PrCs	Min	1st Qu.	Median	Mean	3rd Qu.	Max
Adipose - Subcutaneous	11850	580	178	7714	0	0	1	1.209	2	8
Adipose - Visceral (Omentum)	8932	468	143	5185	0	0	1	0.9785	2	8
Adrenal Gland	5052	232	63	2799	0	0	1	0.7611	1	5
Artery - Aorta	8607	386	89	5221	0	0	1	0.9791	2	7
Artery - Coronary	3934	212	56	1592	0	0	0	0.4975	1	4
Artery - Tibial	11471	583	205	8308	0	0	1	1.526	2	10
Brain - Amygdala	2003	128	52	1120	0	0	1	0.7599	1	5
Brain - Anterior cingulate cortex (BA24)	3275	146	55	1233	0	0	0	0.4586	1	4
Brain - Caudate (basal ganglia)	5101	193	98	2036	0	0	0	0.5111	1	5
Brain - Cerebellar Hemisphere	6021	174	64	1689	0	0	0	0.3279	1	3
Brain - Cerebellum	6998	208	66	3063	0	0	0	0.54	1	5
Brain - Cortex	5374	204	78	2737	0	0	1	0.6971	1	5
Brain - Frontal Cortex (BA9)	4408	174	76	2643	0	0	1	0.8714	1	5
Brain - Hippocampus	3145	164	85	1571	0	0	0	0.6642	1	4
Brain - Hypothalamus	3063	169	71	1715	0	0	1	0.7662	1	5
Brain - Nucleus accumbens (basal ganglia)	5033	201	103	2630	0	0	1	0.8069	1	7
Brain - Putamen (basal ganglia)	4011	169	80	1582	0	0	0	0.4946	1	5
Brain - Spinal cord (cervical c-1)	2384	125	45	1066	0	0	0	0.534	1	4
Brain - Substantia nigra	1729	113	46	871	0	0	1	0.6472	1	4
Breast - Mammary Tissue	7457	395	134	3911	0	0	1	0.8444	1	7
Cells - Cultured fibroblasts	11378	482	163	8970	0	1	2	1.674	2	8
Cells - EBV-transformed lymphocytes	3138	146	26	1290	0	0	0	0.485	1	4
Colon - Sigmoid	7110	317	95	3731	0	0	1	0.7511	1	6
Colon - Transverse	8229	367	121	4551	0	0	1	0.8707	1	7
Esophagus - Gastroesophageal Junction	7175	329	101	3872	0	0	1	0.834	1	7
Esophagus - Mucosa	10788	496	168	6853	0	0	1	1.128	2	8
Esophagus - Muscularis	10223	464	144	7260	0	0	1	1.353	2	7
Heart - Atrial Appendage	7687	371	146	4649	0	0	1	0.9745	2	6
Heart - Left Ventricle	6572	385	193	3937	0	0	1	1.007	2	8
Liver	3488	207	62	1719	0	0	0	0.652	1	4
Lung	10235	514	151	4785	0	0	0	0.7085	1	7
Minor Salivary Gland	2889	143	39	1687	0	0	1	0.7792	1	4
Muscle - Skeletal	10257	705	146	4649	0	1	2	2.301	3	11
Nerve - Tibial	13118	531	170	8053	0	0	1	1.069	2	7
Ovary	3284	166	34	1766	0	0	1	0.6906	1	4
Pancreas	6440	304	100	3522	0	0	1	0.7935	1	6
Pituitary	5587	236	59	2351	0	0	0	0.5314	1	4
Prostate	4735	220	59	2694	0	0	1	0.7804	1	4
Skin - Not Sun Exposed (Suprapubic)	11403	516	140	7212	0	0	1	1.125	2	9
Skin - Sun Exposed (Lower leg)	13045	604	193	8037	0	0	1	1.197	2	9
Small Intestine - Terminal Ileum	4317	173	52	1970	0	0	0	0.5631	1	4
Spleen	7315	226	79	4057	0	0	1	0.7684	1	5
Stomach	5950	323	115	2848	0	0	0	0.7015	1	6
Testis	12867	321	60	7597	0	0	1	0.7177	1	4
Thyroid	13224	573	168	9198	0	0	1	1.314	2	10
Uterus	2047	128	22	798	0	0	0	0.4524	1	3
Vagina	2251	140	30	1183	0	0	1	0.6539	1	4
Whole Blood	8823	669	484	6993	0	1	2	1.937	3	13
