## Supplemental Table 3 for "Types of cis- and trans-gene regulation of expression quantitative trait loci across human tissues"

	Tissue	Sample.Size	Num.of.Trios	M0	M1.1	M1.2	M2	M3	M4	Other	Per.M0	Per.M1.1	Per.M1.2	Per.M2	Per.M3	Per.M4	Per.Other
1	AdiposeSubcutaneous	581	3388	980	17	36	20	2155	178	2	0.289256198347107	0.00501770956316411	0.0106257378984652	0.00590318772136954	0.636068476977568	0.0525383707201889	0.000590318772136954
2	AdiposeVisceral	469	2797	906	9	32	20	1673	155	2	0.323918484090097	0.00321773328566321	0.0114408294601359	0.00715051841258491	0.598140865212728	0.0554165176975331	0.000715051841258491
3	AdrenalGland	233	1740	655	9	20	10	947	95	4	0.376436781609195	0.00517241379310345	0.0114942528735632	0.00574712643678161	0.544252873563218	0.0545977011494253	0.00229885057471264
4	ArteryAorta	387	3089	1067	14	25	17	1809	156	1	0.345419229524118	0.00453221107154419	0.00809323405632891	0.00550339915830366	0.58562641631596	0.0505017805114924	0.000323729362253156
5	ArteryCoronary	213	1582	602	9	26	6	856	82	1	0.380530973451327	0.0056890012642225	0.0164348925410872	0.00379266750948167	0.541087231352718	0.0518331226295828	0.000632111251580278
6	ArteryTibial	584	3681	1084	7	24	23	2350	186	7	0.294485194240695	0.00190165715838087	0.006519967400163	0.00624830209182287	0.638413474599294	0.0505297473512632	0.00190165715838087
7	BrainAmygdala	129	695	311	9	19	5	313	37	1	0.447482014388489	0.0129496402877698	0.0273381294964029	0.00719424460431655	0.450359712230216	0.0532374100719424	0.00143884892086331
8	BrainAnteriorcingulatecortex	147	1187	499	10	34	3	592	49	0	0.420387531592249	0.008424599831508	0.0286436394271272	0.0025273799494524	0.498736310025274	0.0412805391743892	0
9	BrainCaudate	194	1807	688	19	43	4	948	103	2	0.380741560597676	0.0105146651909242	0.0237963475373547	0.00221361372440509	0.524626452684007	0.0570005534034311	0.00110680686220255
10	BrainCerebellarHemisphere	175	2382	886	16	44	12	1319	104	1	0.371956339210747	0.00671704450041982	0.0184718723761545	0.00503778337531486	0.553736356003359	0.0436607892527288	0.000419815281276238
11	BrainCerebellum	209	2474	820	17	29	12	1480	115	1	0.331447049312854	0.0068714632174616	0.0117219078415521	0.00485044462409054	0.598221503637833	0.0464834276475344	0.000404203718674212
12	BrainCortex	205	1809	625	6	40	13	1015	110	0	0.345494748479823	0.0033167495854063	0.0221116639027087	0.00718629076838032	0.561083471531233	0.0608070757324489	0
13	BrainFrontalCortex	175	1503	712	13	24	7	691	56	0	0.473719228210246	0.00864936793080506	0.0159680638722555	0.00465735196274118	0.459747172322023	0.0372588157019295	0
14	BrainHippocampus	165	1107	487	10	30	8	518	54	0	0.439927732610659	0.00903342366757001	0.02710027100271	0.00722673893405601	0.467931345980126	0.0487804878048781	0
15	BrainHypothalamus	170	1033	513	13	30	5	433	39	0	0.496611810261375	0.0125847047434656	0.0290416263310745	0.00484027105517909	0.419167473378509	0.0377541142303969	0
16	BrainNucleusaccumbens	202	1844	763	13	38	10	934	84	2	0.413774403470716	0.00704989154013015	0.0206073752711497	0.00542299349240781	0.506507592190889	0.0455531453362256	0.00108459869848156
17	BrainPutamen	170	1498	601	9	35	6	760	86	1	0.401201602136182	0.00600801068090788	0.0233644859813084	0.00400534045393859	0.507343124165554	0.0574098798397864	0.000667556742323097
18	BrainSpinalcord	126	911	365	7	23	5	472	38	1	0.400658616904501	0.00768386388583974	0.0252469813391877	0.00548847420417124	0.518111964873765	0.0417124039517014	0.00109769484083425
19	BrainSubstantianigra	114	627	286	12	19	4	275	31	0	0.456140350877193	0.0191387559808612	0.0303030303030303	0.00637958532695375	0.43859649122807	0.0494417862838915	0
20	BreastMammaryTissue	396	2330	833	8	26	10	1318	132	3	0.357510729613734	0.00343347639484979	0.0111587982832618	0.00429184549356223	0.565665236051502	0.0566523605150215	0.00128755364806867
21	CellsCulturedfibroblasts	483	4032	1260	16	36	19	2497	198	6	0.3125	0.00396825396825397	0.00892857142857143	0.00471230158730159	0.619295634920635	0.0491071428571429	0.00148809523809524
22	CellsEBVtransformedlymphocytes	147	1270	454	10	19	3	742	42	0	0.35748031496063	0.0078740157480315	0.0149606299212598	0.00236220472440945	0.584251968503937	0.0330708661417323	0
23	ColonSigmoid	318	2514	921	11	49	16	1403	112	2	0.366348448687351	0.00437549721559268	0.0194908512330947	0.00636435958631663	0.558074781225139	0.0445505171042164	0.000795544948289578
24	ColonTransverse	368	2518	921	11	38	11	1403	128	6	0.365766481334392	0.00436854646544877	0.0150913423351867	0.00436854646544877	0.557188244638602	0.0508339952343129	0.00238284352660842
25	EsophagusGastroesophagealJunction	330	2484	871	9	33	25	1403	141	2	0.350644122383253	0.0036231884057971	0.0132850241545894	0.0100644122383253	0.564814814814815	0.0567632850241546	0.000805152979066023
26	EsophagusMucosa	497	3540	1112	16	33	23	2164	190	2	0.314124293785311	0.00451977401129944	0.00932203389830509	0.00649717514124294	0.611299435028249	0.0536723163841808	0.000564971751412429
27	EsophagusMuscularis	465	3428	1136	13	26	25	2058	169	1	0.331388564760793	0.00379229871645274	0.00758459743290548	0.0072928821470245	0.600350058343057	0.0492998833138856	0.00029171528588098
28	HeartAtrialAppendage	372	2561	912	8	39	20	1446	133	3	0.35611089418196	0.00312377977352597	0.0152284263959391	0.00780944943381492	0.564623194064818	0.0519328387348692	0.00117141741507224
29	HeartLeftVentricle	386	2289	851	17	19	11	1248	142	1	0.371778069025775	0.00742682394058541	0.00830056793359546	0.00480559196155526	0.54521625163827	0.0620358235037134	0.000436871996505024
30	Liver	208	1294	540	13	27	8	648	58	0	0.417310664605873	0.0100463678516229	0.0208655332302937	0.00618238021638331	0.500772797527048	0.044822256568779	0
31	Lung	515	3239	901	10	34	14	2105	173	2	0.27817227539364	0.00308737264587836	0.0104970669959864	0.0043223217042297	0.649891941957394	0.0534115467736956	0.000617474529175672
32	MinorSalivaryGland	144	1047	499	10	23	5	484	26	0	0.476599808978032	0.00955109837631328	0.0219675262655205	0.00477554918815664	0.462273161413563	0.0248328557784145	0
33	MuscleSkeletal	706	3120	1074	8	33	22	1797	180	6	0.344230769230769	0.00256410256410256	0.0105769230769231	0.00705128205128205	0.575961538461538	0.0576923076923077	0.00192307692307692
34	NerveTibial	532	4118	932	17	25	18	2895	224	7	0.226323457989315	0.00412821758135017	0.0060709082078679	0.00437105390966489	0.703011170471103	0.0543953375424964	0.00169985429820301
35	Ovary	167	1142	529	7	20	5	537	44	0	0.463222416812609	0.00612959719789842	0.0175131348511384	0.00437828371278459	0.470227670753065	0.0385288966725044	0
36	Pancreas	305	2268	705	14	28	9	1379	130	3	0.310846560846561	0.00617283950617284	0.0123456790123457	0.00396825396825397	0.608024691358025	0.0573192239858906	0.00132275132275132
37	Pituitary	237	2019	723	5	34	12	1151	93	1	0.358098068350669	0.00247647350173353	0.016840019811788	0.00594353640416048	0.570084200099059	0.0460624071322437	0.000495294700346706
38	Prostate	221	1574	603	4	29	7	852	79	0	0.383100381194409	0.00254129606099111	0.0184243964421855	0.00444726810673443	0.541296060991105	0.0501905972045743	0
39	SkinNotSunExposed	517	3375	1053	17	24	20	2092	162	7	0.312	0.00503703703703704	0.00711111111111111	0.00592592592592593	0.619851851851852	0.048	0.00207407407407407
40	SkinSunExposed	605	3941	1045	10	29	29	2604	221	3	0.26516112661761	0.00253742704897234	0.00735853844201979	0.00735853844201979	0.660746003552398	0.0560771377822888	0.000761228114691703
41	SmallIntestine	174	1487	658	7	36	11	704	70	1	0.442501681237391	0.0047074646940148	0.0242098184263618	0.00739744451916611	0.473436449226631	0.047074646940148	0.000672494956287828
42	Spleen	227	2764	1065	17	34	17	1497	131	3	0.385311143270622	0.00615050651230101	0.012301013024602	0.00615050651230101	0.541606367583213	0.0473950795947902	0.00108538350217077
43	Stomach	324	1970	724	10	29	14	1074	119	0	0.36751269035533	0.0050761421319797	0.0147208121827411	0.00710659898477157	0.545177664974619	0.0604060913705584	0
44	Testis	322	3494	907	20	31	18	2356	160	2	0.259587864911277	0.00572409845449342	0.0088723526044648	0.00515168860904408	0.674298797939325	0.0457927876359473	0.000572409845449342
45	Thyroid	574	4668	1235	13	34	21	3094	267	4	0.264567266495287	0.00278491859468723	0.00728363324764353	0.0044987146529563	0.662810625535561	0.0571979434447301	0.000856898029134533
46	Uterus	129	716	284	6	12	1	380	33	0	0.396648044692737	0.00837988826815642	0.0167597765363128	0.00139664804469274	0.53072625698324	0.0460893854748603	0
47	Vagina	141	842	375	5	22	10	389	41	0	0.445368171021378	0.00593824228028504	0.0261282660332542	0.0118764845605701	0.461995249406176	0.0486935866983373	0
48	WholeBlood	670	3248	1040	10	27	26	1889	253	3	0.320197044334975	0.00307881773399015	0.0083128078817734	0.00800492610837438	0.581588669950739	0.0778940886699507	0.000923645320197044
