## Supplemental Table 4 for "Types of cis- and trans-gene regulation of expression quantitative trait loci across human tissues"

	Tissue	Sample.Size	Num.of.Trios	ADDIS.M1.1	ADDIS.M1.2	LOND.M1.1	LOND.M1.2	ADDIS.Per.M1.1	ADDIS.Per.M1.2	LOND.Per.M1.1	LOND.Per.M1.2
1	AdiposeSubcutaneous	581	3388	17	36	11	29	0.320754716981132	0.679245283018868	0.275	0.725
2	AdiposeVisceral	469	2797	9	32	7	31	0.219512195121951	0.780487804878049	0.184210526315789	0.815789473684211
3	AdrenalGland	233	1740	9	20	7	26	0.310344827586207	0.689655172413793	0.212121212121212	0.787878787878788
4	ArteryAorta	387	3089	14	25	7	34	0.358974358974359	0.641025641025641	0.170731707317073	0.829268292682927
5	ArteryCoronary	213	1582	9	26	8	25	0.257142857142857	0.742857142857143	0.242424242424242	0.757575757575758
6	ArteryTibial	584	3681	7	24	4	22	0.225806451612903	0.774193548387097	0.153846153846154	0.846153846153846
7	BrainAmygdala	129	695	9	19	5	8	0.321428571428571	0.678571428571429	0.384615384615385	0.615384615384615
8	BrainAnteriorcingulatecortex	147	1187	10	34	9	23	0.227272727272727	0.772727272727273	0.28125	0.71875
9	BrainCaudate	194	1807	19	43	11	31	0.306451612903226	0.693548387096774	0.261904761904762	0.738095238095238
10	BrainCerebellarHemisphere	175	2382	16	44	11	35	0.266666666666667	0.733333333333333	0.239130434782609	0.760869565217391
11	BrainCerebellum	209	2474	17	29	14	34	0.369565217391304	0.630434782608696	0.291666666666667	0.708333333333333
12	BrainCortex	205	1809	6	40	3	24	0.130434782608696	0.869565217391304	0.111111111111111	0.888888888888889
13	BrainFrontalCortex	175	1503	13	24	11	18	0.351351351351351	0.648648648648649	0.379310344827586	0.620689655172414
14	BrainHippocampus	165	1107	10	30	7	27	0.25	0.75	0.205882352941176	0.794117647058823
15	BrainHypothalamus	170	1033	13	30	8	20	0.302325581395349	0.697674418604651	0.285714285714286	0.714285714285714
16	BrainNucleusaccumbens	202	1844	13	38	9	34	0.254901960784314	0.745098039215686	0.209302325581395	0.790697674418605
17	BrainPutamen	170	1498	9	35	5	29	0.204545454545455	0.795454545454545	0.147058823529412	0.852941176470588
18	BrainSpinalcord	126	911	7	23	5	18	0.233333333333333	0.766666666666667	0.217391304347826	0.782608695652174
19	BrainSubstantianigra	114	627	12	19	8	15	0.387096774193548	0.612903225806452	0.347826086956522	0.652173913043478
20	BreastMammaryTissue	396	2330	8	26	6	31	0.235294117647059	0.764705882352941	0.162162162162162	0.837837837837838
21	CellsCulturedfibroblasts	483	4032	16	36	14	39	0.307692307692308	0.692307692307692	0.264150943396226	0.735849056603774
22	CellsEBVtransformedlymphocytes	147	1270	10	19	6	13	0.344827586206897	0.655172413793103	0.315789473684211	0.684210526315789
23	ColonSigmoid	318	2514	11	49	9	37	0.183333333333333	0.816666666666667	0.195652173913043	0.804347826086957
24	ColonTransverse	368	2518	11	38	11	40	0.224489795918367	0.775510204081633	0.215686274509804	0.784313725490196
25	EsophagusGastroesophagealJunction	330	2484	9	33	7	46	0.214285714285714	0.785714285714286	0.132075471698113	0.867924528301887
26	EsophagusMucosa	497	3540	16	33	12	36	0.326530612244898	0.673469387755102	0.25	0.75
27	EsophagusMuscularis	465	3428	13	26	10	29	0.333333333333333	0.666666666666667	0.256410256410256	0.743589743589744
28	HeartAtrialAppendage	372	2561	8	39	6	38	0.170212765957447	0.829787234042553	0.136363636363636	0.863636363636364
29	HeartLeftVentricle	386	2289	17	19	13	14	0.472222222222222	0.527777777777778	0.481481481481481	0.518518518518518
30	Liver	208	1294	13	27	11	23	0.325	0.675	0.323529411764706	0.676470588235294
31	Lung	515	3239	10	34	8	32	0.227272727272727	0.772727272727273	0.2	0.8
32	MinorSalivaryGland	144	1047	10	23	6	20	0.303030303030303	0.696969696969697	0.230769230769231	0.769230769230769
33	MuscleSkeletal	706	3120	8	33	4	36	0.195121951219512	0.804878048780488	0.1	0.9
34	NerveTibial	532	4118	17	25	14	37	0.404761904761905	0.595238095238095	0.274509803921569	0.725490196078431
35	Ovary	167	1142	7	20	7	14	0.259259259259259	0.740740740740741	0.333333333333333	0.666666666666667
36	Pancreas	305	2268	14	28	12	25	0.333333333333333	0.666666666666667	0.324324324324324	0.675675675675676
37	Pituitary	237	2019	5	34	4	22	0.128205128205128	0.871794871794872	0.153846153846154	0.846153846153846
38	Prostate	221	1574	4	29	4	21	0.121212121212121	0.878787878787879	0.16	0.84
39	SkinNotSunExposed	517	3375	17	24	15	27	0.414634146341463	0.585365853658537	0.357142857142857	0.642857142857143
40	SkinSunExposed	605	3941	10	29	7	38	0.256410256410256	0.743589743589744	0.155555555555556	0.844444444444444
41	SmallIntestine	174	1487	7	36	5	24	0.162790697674419	0.837209302325581	0.172413793103448	0.827586206896552
42	Spleen	227	2764	17	34	12	32	0.333333333333333	0.666666666666667	0.272727272727273	0.727272727272727
43	Stomach	324	1970	10	29	7	25	0.256410256410256	0.743589743589744	0.21875	0.78125
44	Testis	322	3494	20	31	9	31	0.392156862745098	0.607843137254902	0.225	0.775
45	Thyroid	574	4668	13	34	9	39	0.276595744680851	0.723404255319149	0.1875	0.8125
46	Uterus	129	716	6	12	4	7	0.333333333333333	0.666666666666667	0.363636363636364	0.636363636363636
47	Vagina	141	842	5	22	4	23	0.185185185185185	0.814814814814815	0.148148148148148	0.851851851851852
48	WholeBlood	670	3248	10	27	9	41	0.27027027027027	0.72972972972973	0.18	0.82
