## Supplemental Table 9 for "Types of cis- and trans-gene regulation of expression quantitative trait loci across human tissues"

### Sheet: Count Table Addis
Description	lncRNA	protein_coding	lncRNA	protein_coding	Total
Unique Cis Mediators	85	257	0.248538	0.751462	342
Unique Trans Mediators	527	661	0.443603	0.556397	1188
Unique Both Cis/Trans	10	22	0.3125	0.6875	32
Whole Genome Count	18843	24935	0.430422	0.569578	43778

### Sheet: Chi-square Test Table Addis
Test Description	chi^2 stat	Pvalue
Cis vs. Trans	41.2926	1.31063e-10
Cis vs. Whole Genome	45.0892	1.8826e-11
Trans vs. Whole Genome	0.766634	0.38126
Both vs. Whole Genome	1.36468	0.242727

### Sheet: Count Table Lond
Description	lncRNA	protein_coding	lncRNA	protein_coding	Total
Unique Cis Mediators	64	179	0.263374	0.736626	243
Unique Trans Mediators	470	596	0.440901	0.559099	1066
Unique Both Cis/Trans	8	22	0.266667	0.733333	30
Whole Genome Count	18843	24935	0.430422	0.569578	43778

### Sheet: Chi-square Test Table Lond
Test Description	chi^2 stat	Pvalue
Cis vs. Trans	25.0919	5.46622e-07
Cis vs. Whole Genome	26.8433	2.20634e-07
Trans vs. Whole Genome	0.42429	0.514804
Both vs. Whole Genome	2.64541	0.103849
