## Supplemental Table 10 for "Types of cis- and trans-gene regulation of expression quantitative trait loci across human tissues"

### Sheet: CellsEBVtransformedlymphocytes
SNP	Trans-Gene Name	Trans-Gene ID	Trans-Gene Chr	Observed Reads	Expected Reads	Total NAs	Monte Carlo p-Value	Benjamini & Yekutieli Adjusted p	Holm Adjusted p	q-Value	Variant Position	Trans-Gene Left End	Trans-Gene Right End	Variant Neighborhood Lower Bound	Variant Neighborhood Upper Bound	Trans-Gene Neighborhood Lower Bound	Trans-Gene Neighborhood Upper Bound	Cis-Gene Name	Cis-Gene ID	Cis-Gene Chr
chr16_68397456_C_T_b38	CGREF1	ENSG00000138028	2	3	1.80123	8380	0.192593	1	1	0.905364	68397456	27098889	27119128	68297456	68497456	26998889	27219128	PARD6A	ENSG00000102981	16
chr6_29679851_T_A_b38	HNMT	ENSG00000150540	2	2	1.56548	7022	0.362324	1	1	0.905364	29679851	137964020	138016364	29579851	29779851	137864020	138116364	ZFP57	ENSG00000204644	6
chr7_1574731_T_C_b38	XKR4	ENSG00000206579	8	2	1.61953	5495	0.388013	1	1	0.905364	1574731	55102028	55542054	1474731	1674731	55002028	55642054	PSMG3-AS1	ENSG00000230487	7
chr11_36401151_C_T_b38		ENSG00000254511	11	10	44.7906	792	0.561794	1	1	0.98314	36401151	81970994	81987813	36301151	36501151	81870994	82087813	PRR5L	ENSG00000135362	11
chr16_2255538_A_G_b38		ENSG00000255340	11	1	2.51411	6528	1	1	1	1	2255538	43378882	43385671	2155538	2355538	43278882	43485671	RNPS1	ENSG00000205937	16
chr14_22803905_T_C_b38	APOO	ENSG00000184831	X	1	1.4952	5729	1	1	1	1	22803905	23833353	23907938	22703905	22903905	23733353	24007938	MRPL52	ENSG00000172590	14
chr20_37440356_C_T_b38		ENSG00000254626	11	1	2.44752	7113	1	1	1	1	37440356	112787304	112795854	37340356	37540356	112687304	112895854	RPRD1B	ENSG00000101413	20
chr21_5097921_C_T_b38	GATD3A	ENSG00000160221	21	NaN	NaN	NaN	NaN	NaN	NaN	NaN	5097921	44133610	44210114	4997921	5197921	44033610	44310114	CH507-9B2	ENSG00000280071	21
chr12_98623439_C_CTCA_b38	RCC2	ENSG00000179051	1	NaN	NaN	NaN	NaN	NaN	NaN	NaN	98623439	17406760	17439677	98523439	98723439	17306760	17539677	IKBIP	ENSG00000166130	12
chr16_976171_G_GCC_b38		ENSG00000254041	8	NaN	NaN	NaN	NaN	NaN	NaN	NaN	976171	105142860	105188606	876171	1076171	105042860	105288606	RP11-161M6	ENSG00000260807	16
chr13_30415655_A_C_b38	OR9A2	ENSG00000179468	7	NaN	NaN	NaN	NaN	NaN	NaN	NaN	30415655	143026158	143027195	30315655	30515655	142926158	143127195	LINC01058	ENSG00000225039	13
chr19_6963203_GTAAC_G_b38	EPHA3	ENSG00000044524	3	NaN	NaN	NaN	NaN	NaN	NaN	NaN	6963203	89107621	89482134	6863203	7063203	89007621	89582134	ZNF557	ENSG00000130544	19
chr1_146228066_T_G_b38	NBPF14	ENSG00000270629	1	NaN	NaN	NaN	NaN	NaN	NaN	NaN	146228066	148531385	148679742	146128066	146328066	148431385	148779742	NOTCH2NL	ENSG00000264343	1

### Sheet: SkinNotSunExposed
SNP	Trans-Gene Name	Trans-Gene ID	Trans-Gene Chr	Observed Reads	Expected Reads	Total NAs	Monte Carlo p-Value	Benjamini & Yekutieli Adjusted p	Holm Adjusted p	q-Value	Variant Position	Trans-Gene Left End	Trans-Gene Right End	Variant Neighborhood Lower Bound	Variant Neighborhood Upper Bound	Trans-Gene Neighborhood Lower Bound	Trans-Gene Neighborhood Upper Bound	Cis-Gene Name	Cis-Gene ID	Cis-Gene Chr
chr11_102526274_C_T_b38		ENSG00000254394	8	4	1.32198	6742	0.0110497	0.323643	0.110497	0.110497	102526274	82033533	82961926	102426274	102626274	81933533	83061926	MMP7	ENSG00000137673	11
chr17_28499368_A_G_b38	TSPO	ENSG00000100300	22	2	1.3431	6587	0.268386	1	1	1	28499368	43151547	43163242	28399368	28599368	43051547	43263242	FOXN1	ENSG00000109101	17
chr1_46309111_A_G_b38	UQCRHL	ENSG00000233954	1	4	11.033	3675	0.425455	1	1	1	46309111	15807169	15809348	46209111	46409111	15707169	15909348	UQCRH	ENSG00000173660	1
chr1_165749742_C_A_b38	CSF3R	ENSG00000119535	1	2	10.1251	3759	0.736901	1	1	1	165749742	36466043	36483278	165649742	165849742	36366043	36583278	RP11-466F5	ENSG00000224358	1
chr5_90657358_C_T_b38	SCHIP1	ENSG00000151967	3	1	1.31556	6587	1	1	1	1	90657358	159839861	159897360	90557358	90757358	159739861	159997360	POLR3G	ENSG00000113356	5
chr6_83746334_A_T_b38	PRSS45P	ENSG00000188086	3	1	1.33191	6713	1	1	1	1	83746334	46742092	46750891	83646334	83846334	46642092	46850891	SNAP91	ENSG00000065609	6
chr13_110588679_T_C_b38	C4orf54	ENSG00000248713	4	1	1.29315	8117	1	1	1	1	110588679	99636529	99654648	110488679	110688679	99536529	99754648	LINC00346	ENSG00000255874	13
chr2_207164827_GA_G_b38	APOA4	ENSG00000110244	11	1	1.30427	6697	1	1	1	1	207164827	116820700	116823304	207064827	207264827	116720700	116923304	CPO	ENSG00000144410	2
chr5_133576817_T_A_b38		ENSG00000257009	12	1	1.35211	6308	1	1	1	1	133576817	25585994	25592928	133476817	133676817	25485994	25692928	IL13	ENSG00000169194	5
chr8_89793931_TTCTC_T_b38	MOG	ENSG00000204655	6	1	1.32037	6888	1	1	1	1	89793931	29657002	29672372	89693931	89893931	29557002	29772372	CALB1	ENSG00000104327	8
chr21_5097921_C_T_b38	GATD3A	ENSG00000160221	21	NaN	NaN	NaN	NaN	NaN	NaN	NaN	5097921	44133610	44210114	4997921	5197921	44033610	44310114	CH507-9B2	ENSG00000280071	21
chr19_2353370_G_A_b38	MORN1	ENSG00000116151	1	NaN	NaN	NaN	NaN	NaN	NaN	NaN	2353370	2321253	2391707	2253370	2453370	2221253	2491707	SPPL2B	ENSG00000005206	19
chr1_171767501_A_G_b38		ENSG00000258235	12	NaN	NaN	NaN	NaN	NaN	NaN	NaN	171767501	72727923	72728844	171667501	171867501	72627923	72828844	DNM3	ENSG00000197959	1
chr10_5501383_T_C_b38	DLG5	ENSG00000151208	10	NaN	NaN	NaN	NaN	NaN	NaN	NaN	5501383	77790791	77926755	5401383	5601383	77690791	78026755	CALML5	ENSG00000178372	10
chr21_33910534_T_G_b38	CHMP2A	ENSG00000130724	19	NaN	NaN	NaN	NaN	NaN	NaN	NaN	33910534	58551566	58555105	33810534	34010534	58451566	58655105	ATP5O	ENSG00000241837	21
chr1_14677_G_A_b38		ENSG00000261172	16	NaN	NaN	NaN	NaN	NaN	NaN	NaN	14677	90110574	90168225	-85323	114677	90010574	90268225	RP11-34P13	ENSG00000241860	1
chr1_145699599_G_C_b38	EPGN	ENSG00000182585	4	NaN	NaN	NaN	NaN	NaN	NaN	NaN	145699599	74308470	74316789	145599599	145799599	74208470	74416789	RNF115	ENSG00000265491	1
chr10_30437916_G_A_b38	IL18	ENSG00000150782	11	NaN	NaN	NaN	NaN	NaN	NaN	NaN	30437916	112143253	112164096	30337916	30537916	112043253	112264096	MAP3K8	ENSG00000107968	10
chr2_71163073_G_T_b38		ENSG00000273576	17	NaN	NaN	NaN	NaN	NaN	NaN	NaN	71163073	39566915	39567559	71063073	71263073	39466915	39667559	ZNF638	ENSG00000075292	2
chr16_29972613_A_G_b38	DEFB4B	ENSG00000177257	8	NaN	NaN	NaN	NaN	NaN	NaN	NaN	29972613	7414855	7416863	29872613	30072613	7314855	7516863	PPP4C	ENSG00000149923	16
chr10_66865957_T_C_b38		ENSG00000250934	3	NaN	NaN	NaN	NaN	NaN	NaN	NaN	66865957	126266747	126291525	66765957	66965957	126166747	126391525	DNAJC12	ENSG00000108176	10
chr9_136929218_C_T_b38	DNASE1L1	ENSG00000013563	X	NaN	NaN	NaN	NaN	NaN	NaN	NaN	136929218	154401236	154412112	136829218	137029218	154301236	154512112	FBXW5	ENSG00000159069	9
chr6_132750830_G_A_b38	MPHOSPH6-DT	ENSG00000261029	16	NaN	NaN	NaN	NaN	NaN	NaN	NaN	132750830	82170296	82175803	132650830	132850830	82070296	82275803	VNN2	ENSG00000112303	6
chr22_26088462_A_G_b38	POMC	ENSG00000115138	2	NaN	NaN	NaN	NaN	NaN	NaN	NaN	26088462	25160853	25168903	25988462	26188462	25060853	25268903	MIAT	ENSG00000225783	22
chr19_45856295_A_G_b38	UXT	ENSG00000126756	X	NaN	NaN	NaN	NaN	NaN	NaN	NaN	45856295	47651796	47659180	45756295	45956295	47551796	47759180	FBXO46	ENSG00000177051	19
chr16_30184593_T_C_b38	DEFB4B	ENSG00000177257	8	NaN	NaN	NaN	NaN	NaN	NaN	NaN	30184593	7414855	7416863	30084593	30284593	7314855	7516863	TMEM219	ENSG00000149932	16
chr12_57497081_AAC_A_b38	NCAN	ENSG00000130287	19	NaN	NaN	NaN	NaN	NaN	NaN	NaN	57497081	19211958	19252233	57397081	57597081	19111958	19352233	AGAP2	ENSG00000135439	12

### Sheet: CellsCulturedfibroblasts
SNP	Trans-Gene Name	Trans-Gene ID	Trans-Gene Chr	Observed Reads	Expected Reads	Total NAs	Monte Carlo p-Value	Benjamini & Yekutieli Adjusted p	Holm Adjusted p	q-Value	Variant Position	Trans-Gene Left End	Trans-Gene Right End	Variant Neighborhood Lower Bound	Variant Neighborhood Upper Bound	Trans-Gene Neighborhood Lower Bound	Trans-Gene Neighborhood Upper Bound	Cis-Gene Name	Cis-Gene ID	Cis-Gene Chr
chr16_66858101_G_A_b38	CHCHD3	ENSG00000106554	7	27	6.38292	5422	0.00283967	0.334537	0.0965487	0.0812337	66858101	132784870	133082090	66758101	66958101	132684870	133182090	DYNC1LI2	ENSG00000135720	16
chr17_2045932_C_T_b38	KMT2C	ENSG00000055609	7	25	7.26781	5396	0.00477845	0.334537	0.157689	0.0812337	2045932	152134922	152436005	1945932	2145932	152034922	152536005	DPH1	ENSG00000108963	17
chr5_2094034_T_C_b38	IRX1	ENSG00000170549	5	3426	182.141	436	0.00805102	0.375766	0.257633	0.0912449	2094034	3595832	3601403	1994034	2194034	3495832	3701403	IRX2	ENSG00000170561	5
chr14_97718183_C_A_b38	BCL11B	ENSG00000127152	14	4287	330.612	22	0.0119262	0.417475	0.369713	0.101373	97718183	99169287	99272197	97618183	97818183	99069287	99372197	LINC01550	ENSG00000246223	14
chr12_53103097_CAT_C_b38	CCL26	ENSG00000006606	7	17	5.9729	2139	0.0165373	0.463109	0.49612	0.112454	53103097	75769533	75789896	53003097	53203097	75669533	75889896	AAAS	ENSG00000094914	12
chr3_43866751_T_C_b38	LIN52	ENSG00000205659	14	13	5.49013	329	0.0274015	0.561163	0.794644	0.136264	43866751	74084796	74201235	43766751	43966751	73984796	74301235	RP4-555D20	ENSG00000261786	3
chr11_518990_G_C_b38	IRF2	ENSG00000168310	4	14	5.73801	3370	0.0280543	0.561163	0.78552	0.136264	518990	184387729	184474550	418990	618990	184287729	184574550	LRRC56	ENSG00000161328	11
chr2_88575373_C_A_b38	SLC7A14	ENSG00000013293	3	12	5.34307	547	0.0408336	0.684929	1	0.166317	88575373	170459548	170586075	88475373	88675373	170359548	170686075	AC062029	ENSG00000234028	2
chr14_104873793_C_T_b38	CLTCL1	ENSG00000070371	22	22	9.82411	301	0.0440252	0.684929	1	0.166317	104873793	19179473	19291719	104773793	104973793	19079473	19391719	CEP170B	ENSG00000099814	14
chr3_32317125_CA_C_b38		ENSG00000257226	2	11	5.23864	2252	0.0517553	0.724673	1	0.175968	32317125	143765940	143776119	32217125	32417125	143665940	143876119	DYNC1LI1	ENSG00000144635	3
chr1_46309111_A_G_b38	UQCRHL	ENSG00000233954	1	226	153.316	1852	0.0681149	0.824188	1	0.200133	46309111	15807169	15809348	46209111	46409111	15707169	15909348	UQCRH	ENSG00000173660	1
chr12_109693986_T_C_b38		ENSG00000254258	8	12	6.16548	1449	0.070635	0.824188	1	0.200133	109693986	139460062	139463016	109593986	109793986	139360062	139563016	TCTN1	ENSG00000204852	12
chr2_26686072_C_T_b38		ENSG00000240777	3	10	5.3507	539	0.0899482	0.940663	1	0.228416	26686072	55610603	55613104	26586072	26786072	55510603	55713104	IFT172	ENSG00000138002	2
chr10_101576495_C_T_b38	RBM41	ENSG00000089682	X	6	3.01568	1648	0.0965038	0.940663	1	0.228416	101576495	107064420	107118823	101476495	101676495	106964420	107218823	BTRC	ENSG00000166167	10
chr11_72923156_TTTTG_T_b38		ENSG00000248318	8	11	6.12357	1446	0.100772	0.940663	1	0.228416	72923156	120761253	120776832	72823156	73023156	120661253	120876832	ARAP1	ENSG00000186635	11
chr8_133202869_G_A_b38	MMP2	ENSG00000087245	16	11	6.39983	1684	0.127104	1	1	0.270097	133202869	55389700	55506691	133102869	133302869	55289700	55606691	WISP1	ENSG00000104415	8
chr5_96797724_C_T_b38	SHPK	ENSG00000197417	17	10	6.83274	781	0.217269	1	1	0.39961	96797724	3608253	3636250	96697724	96897724	3508253	3736250	ERAP1	ENSG00000164307	5
chr3_182951992_G_A_b38	NUPR2	ENSG00000185290	7	8	5.47967	604	0.220626	1	1	0.39961	182951992	56114681	56116417	182851992	183051992	56014681	56216417	DCUN1D1	ENSG00000043093	3
chr16_86387664_G_A_b38	HHEX	ENSG00000152804	10	10	6.98464	4595	0.223312	1	1	0.39961	86387664	92689955	92695647	86287664	86487664	92589955	92795647	FOXF1	ENSG00000103241	16
chr22_24246728_C_T_b38		ENSG00000197210	22	255	684.625	124	0.257088	1	1	0.437049	24246728	21114607	21124451	24146728	24346728	21014607	21224451	GGT5	ENSG00000099998	22
chr2_199884843_A_G_b38	G2E3	ENSG00000092140	14	7	5.31979	478	0.285129	1	1	0.461638	199884843	30559158	30620064	199784843	199984843	30459158	30720064	C2orf69	ENSG00000178074	2
chr11_63977137_T_C_b38	MZT2A	ENSG00000173272	2	7	5.77641	4879	0.33431	1	1	0.510871	63977137	131464900	131492743	63877137	64077137	131364900	131592743	COX8A	ENSG00000176340	11
chr2_151337578_G_A_b38	ALDOB	ENSG00000136872	9	7	5.84737	2439	0.345589	1	1	0.510871	151337578	101420560	101449664	151237578	151437578	101320560	101549664	TNFAIP6	ENSG00000123610	2
chr1_63608245_T_C_b38	ABCB5	ENSG00000004846	7	6	5.57136	1522	0.415074	1	1	0.578574	63608245	20615207	20777038	63508245	63708245	20515207	20877038	ITGB3BP	ENSG00000142856	1
chr21_42522139_G_T_b38	NFXL1	ENSG00000170448	4	8	7.36792	8111	0.428269	1	1	0.578574	42522139	47847233	47914667	42422139	42622139	47747233	48014667	SLC37A1	ENSG00000160190	21
chr3_44721338_A_G_b38	NECTIN3-AS1	ENSG00000242242	3	47	183.372	306	0.442439	1	1	0.578574	44721338	110888384	111071553	44621338	44821338	110788384	111171553	ZNF502	ENSG00000196653	3
chr11_14502787_G_A_b38	ARF5	ENSG00000004059	7	6	5.96616	2169	0.480526	1	1	0.588967	14502787	127588386	127591700	14402787	14602787	127488386	127691700	COPB1	ENSG00000129083	11
chr1_209892800_A_C_b38		ENSG00000204666	19	6	7.40007	1549	0.485031	1	1	0.588967	209892800	50050589	50066793	209792800	209992800	49950589	50166793	SYT14	ENSG00000143469	1
chr1_21500037_C_T_b38	CTRB1	ENSG00000168925	16	5	6.04882	2421	0.590843	1	1	0.692713	21500037	75218988	75226338	21400037	21600037	75118988	75326338	CELA3B	ENSG00000219073	1
chr3_123478230_T_C_b38	CMPK2	ENSG00000134326	2	4	5.23533	2347	0.694368	1	1	0.740782	123478230	6840570	6866635	123378230	123578230	6740570	6966635	PARP9	ENSG00000138496	3
chr4_119026033_A_G_b38	NHLRC3	ENSG00000188811	13	4	5.26811	325	0.704289	1	1	0.740782	119026033	39038306	39050109	118926033	119126033	38938306	39150109	SYNPO2	ENSG00000172403	4
chr10_9011169_C_T_b38	MSTN	ENSG00000138379	2	4	5.60709	4976	0.712978	1	1	0.740782	9011169	190055700	190062729	8911169	9111169	189955700	190162729	GATA3	ENSG00000107485	10
chr3_161234486_A_C_b38	EGFLAM-AS3	ENSG00000249071	5	4	5.44665	534	0.718994	1	1	0.740782	161234486	38345347	38346551	161134486	161334486	38245347	38446551	NMD3	ENSG00000169251	3
chrX_135664548_C_A_b38		ENSG00000232817	7	1	2.83945	1859	1	1	1	1	135664548	63388808	63393657	135564548	135764548	63288808	63493657	HTATSF1	ENSG00000102241	X
chr21_5097921_C_T_b38	GATD3A	ENSG00000160221	21	NaN	NaN	NaN	NaN	NaN	NaN	NaN	5097921	44133610	44210114	4997921	5197921	44033610	44310114	CH507-9B2	ENSG00000280071	21
chr21_43159738_G_A_b38	U2AF1L5	ENSG00000275895	21	NaN	NaN	NaN	NaN	NaN	NaN	NaN	43159738	6484623	6499261	43059738	43259738	6384623	6599261	U2AF1	ENSG00000160201	21
chr21_6122794_C_T_b38	SIK1	ENSG00000142178	21	NaN	NaN	NaN	NaN	NaN	NaN	NaN	6122794	43414483	43427131	6022794	6222794	43314483	43527131	CH507-42P11	ENSG00000275993	21
chrX_47356438_G_A_b38	LINC02442	ENSG00000256077	12	NaN	NaN	NaN	NaN	NaN	NaN	NaN	47356438	67571197	67589987	47256438	47456438	67471197	67689987	ZNF182	ENSG00000147118	X
chr10_83923649_C_T_b38		ENSG00000231358	13	NaN	NaN	NaN	NaN	NaN	NaN	NaN	83923649	18921888	18944284	83823649	84023649	18821888	19044284	GHITM	ENSG00000165678	10

### Sheet: Lung
SNP	Trans-Gene Name	Trans-Gene ID	Trans-Gene Chr	Observed Reads	Expected Reads	Total NAs	Monte Carlo p-Value	Benjamini & Yekutieli Adjusted p	Holm Adjusted p	q-Value	Variant Position	Trans-Gene Left End	Trans-Gene Right End	Variant Neighborhood Lower Bound	Variant Neighborhood Upper Bound	Trans-Gene Neighborhood Lower Bound	Trans-Gene Neighborhood Upper Bound	Cis-Gene Name	Cis-Gene ID	Cis-Gene Chr
chr15_30407570_C_T_b38	CHRNA7	ENSG00000175344	15	31	17.2493	1873	0.0657069	0.740533	0.525655	0.272469	30407570	31923438	32173018	30307570	30507570	31823438	32273018	GOLGA8H	ENSG00000261794	15
chr16_74391723_CCCTCTTCCACCCTCT_C_b38	PDPR	ENSG00000090857	16	37	18.6911	4539	0.0736129	0.740533	0.51529	0.272469	74391723	70113626	70162537	74291723	74491723	70013626	70262537	RP11-252A24	ENSG00000261079	16
chr12_57704437_C_T_b38	ADAMTS10	ENSG00000142303	19	2	1.11353	8943	0.102176	0.740533	0.613056	0.272469	57704437	8580240	8610735	57604437	57804437	8480240	8710735	DTX3	ENSG00000178498	12
chr2_86815702_T_C_b38	CD8B2	ENSG00000254126	2	3	9.01234	3518	0.488275	1	1	0.97655	86815702	106487364	106544297	86715702	86915702	106387364	106644297	CD8B	ENSG00000172116	2
chr1_46309111_A_G_b38	UQCRHL	ENSG00000233954	1	1	9.36823	4718	1	1	1	1	46309111	15807169	15809348	46209111	46409111	15707169	15909348	UQCRH	ENSG00000173660	1
chr16_56926869_C_T_b38	C4BPA	ENSG00000123838	1	1	1.09385	9691	1	1	1	1	56926869	207104233	207144972	56826869	57026869	207004233	207244972	HERPUD1	ENSG00000051108	16
chr13_91324361_C_T_b38		ENSG00000248311	5	1	1.11642	9184	1	1	1	1	91324361	4775476	4805769	91224361	91424361	4675476	4905769	MIR17HG	ENSG00000215417	13
chr16_30587645_T_C_b38	BPIFB6	ENSG00000167104	20	1	1.18447	8455	1	1	1	1	30587645	33031648	33044047	30487645	30687645	32931648	33144047	FBXL19	ENSG00000099364	16
chr21_5097921_C_T_b38	GATD3A	ENSG00000160221	21	NaN	NaN	NaN	NaN	NaN	NaN	NaN	5097921	44133610	44210114	4997921	5197921	44033610	44310114	CH507-9B2	ENSG00000280071	21
chr12_57779665_C_CCT_b38	RTN2	ENSG00000125744	19	NaN	NaN	NaN	NaN	NaN	NaN	NaN	57779665	45485294	45497055	57679665	57879665	45385294	45597055	METTL21B	ENSG00000123427	12
chr12_123587218_C_A_b38		ENSG00000251661	11	NaN	NaN	NaN	NaN	NaN	NaN	NaN	123587218	318640	325631	123487218	123687218	218640	425631	DDX55	ENSG00000111364	12
chrX_85299449_T_C_b38		ENSG00000254043	8	NaN	NaN	NaN	NaN	NaN	NaN	NaN	85299449	74891151	74896302	85199449	85399449	74791151	74996302	ZNF711	ENSG00000147180	X
chr21_6459022_C_T_b38	CBS	ENSG00000160200	21	NaN	NaN	NaN	NaN	NaN	NaN	NaN	6459022	43053191	43076943	6359022	6559022	42953191	43176943	CBSL	ENSG00000274276	21
chr14_20730940_C_T_b38	SCN1A	ENSG00000144285	2	NaN	NaN	NaN	NaN	NaN	NaN	NaN	20730940	165984641	166149214	20630940	20830940	165884641	166249214	RNASE6	ENSG00000169413	14
chr1_95207325_CTGG_C_b38	ABCC11	ENSG00000121270	16	NaN	NaN	NaN	NaN	NaN	NaN	NaN	95207325	48166910	48247568	95107325	95307325	48066910	48347568	RP11-57H12	ENSG00000228852	1
chr6_41275234_T_C_b38	FAM24B	ENSG00000213185	10	NaN	NaN	NaN	NaN	NaN	NaN	NaN	41275234	122849078	122879641	41175234	41375234	122749078	122979641	TREM1	ENSG00000124731	6
chr14_93806549_G_T_b38	LINC01789	ENSG00000229457	2	NaN	NaN	NaN	NaN	NaN	NaN	NaN	93806549	107254691	107365873	93706549	93906549	107154691	107465873	PRIMA1	ENSG00000175785	14
chr19_9941494_C_A_b38	LINC02696	ENSG00000254427	11	NaN	NaN	NaN	NaN	NaN	NaN	NaN	9941494	45355371	45367490	9841494	10041494	45255371	45467490	OLFM2	ENSG00000105088	19
chr7_130356193_T_TC_b38	HYAL3	ENSG00000186792	3	NaN	NaN	NaN	NaN	NaN	NaN	NaN	130356193	50292831	50299405	130256193	130456193	50192831	50399405	RP11-2E11	ENSG00000270823	7
chr5_116079739_T_C_b38		ENSG00000232252	13	NaN	NaN	NaN	NaN	NaN	NaN	NaN	116079739	86060813	86170890	115979739	116179739	85960813	86270890	CTD-2287O16	ENSG00000271918	5
chr13_21872617_G_A_b38	MEX3A	ENSG00000254726	1	NaN	NaN	NaN	NaN	NaN	NaN	NaN	21872617	156072013	156082465	21772617	21972617	155972013	156182465	FGF9	ENSG00000102678	13
chr1_224519904_A_G_b38	ACSM1	ENSG00000166743	16	NaN	NaN	NaN	NaN	NaN	NaN	NaN	224519904	20623237	20698890	224419904	224619904	20523237	20798890	CNIH3	ENSG00000143786	1
chr1_158827115_T_A_b38	KCNN4	ENSG00000104783	19	NaN	NaN	NaN	NaN	NaN	NaN	NaN	158827115	43766533	43781257	158727115	158927115	43666533	43881257	MNDA	ENSG00000163563	1
chr14_24165616_G_A_b38	MID1	ENSG00000101871	X	NaN	NaN	NaN	NaN	NaN	NaN	NaN	24165616	10445310	10833654	24065616	24265616	10345310	10933654	IRF9	ENSG00000213928	14
chr11_12189876_T_A_b38	LINC02013	ENSG00000228730	3	NaN	NaN	NaN	NaN	NaN	NaN	NaN	12189876	190680421	190699314	12089876	12289876	190580421	190799314	MICAL2	ENSG00000133816	11
chr2_216078567_G_A_b38	CNIH3-AS2	ENSG00000233384	1	NaN	NaN	NaN	NaN	NaN	NaN	NaN	216078567	224608130	224616220	215978567	216178567	224508130	224716220	MREG	ENSG00000118242	2
chr2_74875397_T_C_b38	NADSYN1	ENSG00000172890	11	NaN	NaN	NaN	NaN	NaN	NaN	NaN	74875397	71453109	71524107	74775397	74975397	71353109	71624107	HK2	ENSG00000159399	2
chr3_138451274_G_A_b38	C2orf91	ENSG00000205086	2	NaN	NaN	NaN	NaN	NaN	NaN	NaN	138451274	41935368	41956806	138351274	138551274	41835368	42056806	MRAS	ENSG00000158186	3
chr11_119022077_C_T_b38	C21orf62	ENSG00000205929	21	NaN	NaN	NaN	NaN	NaN	NaN	NaN	119022077	32790673	32813743	118922077	119122077	32690673	32913743	PDZD3	ENSG00000172367	11
chr18_32099533_G_A_b38		ENSG00000253652	5	NaN	NaN	NaN	NaN	NaN	NaN	NaN	32099533	179503322	179515579	31999533	32199533	179403322	179615579	RNF138	ENSG00000134758	18
chr4_51884244_C_G_b38	SMIM17	ENSG00000268182	19	NaN	NaN	NaN	NaN	NaN	NaN	NaN	51884244	56643159	56657247	51784244	51984244	56543159	56757247	DCUN1D4	ENSG00000109184	4
chr11_67097672_C_A_b38	PADI2	ENSG00000117115	1	NaN	NaN	NaN	NaN	NaN	NaN	NaN	67097672	17066761	17119451	66997672	67197672	16966761	17219451	GRK2	ENSG00000173020	11
