## Supplemental Table 11 for "Types of cis- and trans-gene regulation of expression quantitative trait loci across human tissues"

### Sheet: CellsEBVtransformedlymphocytes
SNP	Trans-Gene Name	Trans-Gene ID	Trans-Gene Chr	Observed Reads	Expected Reads	Total NAs	Monte Carlo p-Value	Benjamini & Yekutieli Adjusted p	Holm Adjusted p	q-Value	Variant Position	Trans-Gene Left End	Trans-Gene Right End	Variant Neighborhood Lower Bound	Variant Neighborhood Upper Bound	Trans-Gene Neighborhood Lower Bound	Trans-Gene Neighborhood Upper Bound	Cis-Gene Name	Cis-Gene ID	Cis-Gene Chr
chr11_62724652_C_G_b38	TMEM204	ENSG00000131634	16	15	2.36416	4744	0.00380518	0.141699	0.0456621	0.0456621	62724652	1528688	1555580	62624652	62824652	1428688	1655580	TTC9C	ENSG00000162222	11
chr11_64198299_G_A_b38	INPP5J	ENSG00000185133	22	9	3.06574	3429	0.0509816	0.660738	0.560797	0.212921	64198299	31122731	31134697	64098299	64298299	31022731	31234697	FKBP2	ENSG00000173486	11
chr2_96904260_C_CG_b38		ENSG00000248762	8	4	1.61852	5604	0.0532302	0.660738	0.532302	0.212921	96904260	95986108	95993103	96804260	97004260	95886108	96093103	ASTL	ENSG00000188886	2
chr5_76347212_A_G_b38	STXBP6	ENSG00000168952	14	3	1.7393	5025	0.175075	1	1	0.396273	76347212	24809656	25050297	76247212	76447212	24709656	25150297	ZBED3	ENSG00000132846	5
chr15_40115489_T_G_b38	CD4	ENSG00000010610	12	3	1.77686	6975	0.177521	1	1	0.396273	40115489	6786858	6820799	40015489	40215489	6686858	6920799	INAFM2	ENSG00000259330	15
chr16_68397456_C_T_b38	CGREF1	ENSG00000138028	2	3	1.80807	8390	0.198137	1	1	0.396273	68397456	27098889	27119128	68297456	68497456	26998889	27219128	PARD6A	ENSG00000102981	16
chr4_57042108_T_C_b38		ENSG00000228549	1	2	1.59953	7046	0.371022	1	1	0.636038	57042108	16870945	16883659	56942108	57142108	16770945	16983659	REST	ENSG00000084093	4
chrX_54030593_A_G_b38		ENSG00000231110	X	4	35.4644	606	0.839259	1	1	1	54030593	140216035	140216804	53930593	54130593	140116035	140316804	APEX2	ENSG00000169188	X
chr17_7626829_G_C_b38	CFAP36	ENSG00000163001	2	1	1.96255	8211	1	1	1	1	7626829	55519604	55545879	7526829	7726829	55419604	55645879	SAT2	ENSG00000141504	17
chr16_2255538_A_G_b38		ENSG00000255340	11	1	2.49942	6542	1	1	1	1	2255538	43378882	43385671	2155538	2355538	43278882	43485671	RNPS1	ENSG00000205937	16
chr16_58730951_C_A_b38	SHISAL1	ENSG00000138944	22	1	4.09186	3022	1	1	1	1	58730951	44243665	44312951	58630951	58830951	44143665	44412951	CFAP20	ENSG00000070761	16
chr20_37440356_C_T_b38		ENSG00000254626	11	1	2.46502	7127	1	1	1	1	37440356	112787304	112795854	37340356	37540356	112687304	112895854	RPRD1B	ENSG00000101413	20
chr21_5097921_C_T_b38	GATD3A	ENSG00000160221	21	NaN	NaN	NaN	NaN	NaN	NaN	NaN	5097921	44133610	44210114	4997921	5197921	44033610	44310114	CH507-9B2	ENSG00000280071	21
chr16_976171_G_GCC_b38		ENSG00000254041	8	NaN	NaN	NaN	NaN	NaN	NaN	NaN	976171	105142860	105188606	876171	1076171	105042860	105288606	RP11-161M6	ENSG00000260807	16
chr13_30415655_A_C_b38	OR9A2	ENSG00000179468	7	NaN	NaN	NaN	NaN	NaN	NaN	NaN	30415655	143026158	143027195	30315655	30515655	142926158	143127195	LINC01058	ENSG00000225039	13
chr16_68644843_A_G_b38	OR1J4	ENSG00000239590	9	NaN	NaN	NaN	NaN	NaN	NaN	NaN	68644843	122519141	122520082	68544843	68744843	122419141	122620082	SLC12A4	ENSG00000124067	16
chr19_6963203_GTAAC_G_b38	EPHA3	ENSG00000044524	3	NaN	NaN	NaN	NaN	NaN	NaN	NaN	6963203	89107621	89482134	6863203	7063203	89007621	89582134	ZNF557	ENSG00000130544	19
chr1_146228066_T_G_b38	NBPF14	ENSG00000270629	1	NaN	NaN	NaN	NaN	NaN	NaN	NaN	146228066	148531385	148679742	146128066	146328066	148431385	148779742	NOTCH2NL	ENSG00000264343	1
chr19_17790057_A_G_b38		ENSG00000282965	18	NaN	NaN	NaN	NaN	NaN	NaN	NaN	17790057	49815	73545	17690057	17890057	-50185	173545	USE1	ENSG00000053501	19

### Sheet: SkinNotSunExposed
SNP	trans.gene.name	trans.gene.ID	trans.chr	obs.reads	expected.reads	total_NA's	P(>obs)	BY	HB.Adjusted	qvals	variant.pos	trans.left	trans.right	variant.lower.bound	variant.upper.bound	trans.lower.bound	trans.upper.bound	cis.gene.name	cis.gene.ID	cis.chr
chr11_102526274_C_T_b38		ENSG00000254394	8	4	1.33497	6743	0.0125883	0.180777	0.0881179	0.0697211	102526274	82033533	82961926	102426274	102626274	81933533	83061926	MMP7	ENSG00000137673	11
chr6_28035450_C_G_b38	BTN3A2	ENSG00000186470	6	87	14.6455	1215	0.0199203	0.180777	0.119522	0.0697211	28035450	26365159	26378320	27935450	28135450	26265159	26478320	HIST1H1B	ENSG00000184357	6
chr5_90657358_C_T_b38	SCHIP1	ENSG00000151967	3	1	1.31087	6616	1	1	1	1	90657358	159839861	159897360	90557358	90757358	159739861	159997360	POLR3G	ENSG00000113356	5
chr22_41544434_C_CCGCG_b38	SLC6A4	ENSG00000108576	17	1	1.41082	8632	1	1	1	1	41544434	30194319	30236002	41444434	41644434	30094319	30336002	POLR3H	ENSG00000100413	22
chr13_110588679_T_C_b38	C4orf54	ENSG00000248713	4	1	1.27169	8064	1	1	1	1	110588679	99636529	99654648	110488679	110688679	99536529	99754648	LINC00346	ENSG00000255874	13
chr2_207164827_GA_G_b38	APOA4	ENSG00000110244	11	1	1.27751	6728	1	1	1	1	207164827	116820700	116823304	207064827	207264827	116720700	116923304	CPO	ENSG00000144410	2
chr8_89793931_TTCTC_T_b38	MOG	ENSG00000204655	6	1	1.32331	6975	1	1	1	1	89793931	29657002	29672372	89693931	89893931	29557002	29772372	CALB1	ENSG00000104327	8
chr1_14677_G_A_b38		ENSG00000261172	16	NaN	NaN	NaN	NaN	NaN	NaN	NaN	14677	90110574	90168225	-85323	114677	90010574	90268225	RP11-34P13	ENSG00000241860	1
chr1_145699599_G_C_b38	EPGN	ENSG00000182585	4	NaN	NaN	NaN	NaN	NaN	NaN	NaN	145699599	74308470	74316789	145599599	145799599	74208470	74416789	RNF115	ENSG00000265491	1
chr10_30437916_G_A_b38	IL18	ENSG00000150782	11	NaN	NaN	NaN	NaN	NaN	NaN	NaN	30437916	112143253	112164096	30337916	30537916	112043253	112264096	MAP3K8	ENSG00000107968	10
chr19_55228445_G_A_b38		ENSG00000272654	1	NaN	NaN	NaN	NaN	NaN	NaN	NaN	55228445	153977743	153979160	55128445	55328445	153877743	154079160	PPP6R1	ENSG00000105063	19
chr16_29972613_A_G_b38	DEFB4B	ENSG00000177257	8	NaN	NaN	NaN	NaN	NaN	NaN	NaN	29972613	7414855	7416863	29872613	30072613	7314855	7516863	PPP4C	ENSG00000149923	16
chr13_41588099_T_C_b38	SMPDL3A	ENSG00000172594	6	NaN	NaN	NaN	NaN	NaN	NaN	NaN	41588099	122789049	122809720	41488099	41688099	122689049	122909720	RGCC	ENSG00000102760	13
chr11_61764519_A_G_b38		ENSG00000262343	17	NaN	NaN	NaN	NaN	NaN	NaN	NaN	61764519	79848058	79850110	61664519	61864519	79748058	79950110	FADS3	ENSG00000221968	11
chr16_68808992_G_A_b38	LSM8	ENSG00000128534	7	NaN	NaN	NaN	NaN	NaN	NaN	NaN	68808992	118184144	118204035	68708992	68908992	118084144	118304035	CHTF8	ENSG00000168802	16
chr10_60797819_G_C_b38	SCAF1	ENSG00000126461	19	NaN	NaN	NaN	NaN	NaN	NaN	NaN	60797819	49642209	49658642	60697819	60897819	49542209	49758642	CDK1	ENSG00000170312	10
chr19_7609948_C_T_b38	C11orf87	ENSG00000185742	11	NaN	NaN	NaN	NaN	NaN	NaN	NaN	7609948	109422190	109429167	7509948	7709948	109322190	109529167	ZNF557	ENSG00000130544	19
chr9_136929218_C_T_b38	DNASE1L1	ENSG00000013563	X	NaN	NaN	NaN	NaN	NaN	NaN	NaN	136929218	154401236	154412112	136829218	137029218	154301236	154512112	FBXW5	ENSG00000159069	9
chr16_81162073_G_A_b38		ENSG00000258272	12	NaN	NaN	NaN	NaN	NaN	NaN	NaN	81162073	96422326	96485442	81062073	81262073	96322326	96585442	HSD17B2	ENSG00000086696	16
chr6_132750830_G_A_b38	MPHOSPH6-DT	ENSG00000261029	16	NaN	NaN	NaN	NaN	NaN	NaN	NaN	132750830	82170296	82175803	132650830	132850830	82070296	82275803	VNN2	ENSG00000112303	6
chr22_26088462_A_G_b38	POMC	ENSG00000115138	2	NaN	NaN	NaN	NaN	NaN	NaN	NaN	26088462	25160853	25168903	25988462	26188462	25060853	25268903	MIAT	ENSG00000225783	22
chr2_168123059_G_A_b38		ENSG00000232386	15	NaN	NaN	NaN	NaN	NaN	NaN	NaN	168123059	100849561	100861756	168023059	168223059	100749561	100961756	STK39	ENSG00000198648	2
chr16_30184593_T_C_b38	DEFB4B	ENSG00000177257	8	NaN	NaN	NaN	NaN	NaN	NaN	NaN	30184593	7414855	7416863	30084593	30284593	7314855	7516863	TMEM219	ENSG00000149932	16
chr12_57497081_AAC_A_b38	NCAN	ENSG00000130287	19	NaN	NaN	NaN	NaN	NaN	NaN	NaN	57497081	19211958	19252233	57397081	57597081	19111958	19352233	AGAP2	ENSG00000135439	12

### Sheet: CellsCulturedfibroblasts
SNP	Trans-Gene Name	Trans-Gene ID	Trans-Gene Chr	Observed Reads	Expected Reads	Total NAs	Monte Carlo p-Value	Benjamini & Yekutieli Adjusted p	Holm Adjusted p	q-Value	Variant Position	Trans-Gene Left End	Trans-Gene Right End	Variant Neighborhood Lower Bound	Variant Neighborhood Upper Bound	Trans-Gene Neighborhood Lower Bound	Trans-Gene Neighborhood Upper Bound	Cis-Gene Name	Cis-Gene ID	Cis-Gene Chr
chr12_64386889_A_G_b38	GRB10	ENSG00000106070	7	23	5.98523	2078	0.00189346	0.103169	0.0568038	0.0258246	64386889	50590063	50793462	64286889	64486889	50490063	50893462	XPOT	ENSG00000184575	12
chr18_3249053_G_A_b38	LOXL2	ENSG00000134013	8	20	6.34824	5170	0.00207039	0.103169	0.0600414	0.0258246	3249053	23296897	23425328	3149053	3349053	23196897	23525328	MYL12A	ENSG00000101608	18
chr1_155177522_T_C_b38	FOXK1	ENSG00000164916	7	22	5.53222	1481	0.00258246	0.103169	0.072309	0.0258246	155177522	4682295	4771442	155077522	155277522	4582295	4871442	FAM189B	ENSG00000160767	1
chr17_7043856_G_A_b38	FYB1	ENSG00000082074	5	21	7.91499	6012	0.0115346	0.345604	0.311434	0.0865095	7043856	39105252	39274528	6943856	7143856	39005252	39374528	SLC16A11	ENSG00000174326	17
chr1_160327402_C_T_b38	ARSB	ENSG00000113273	5	15	5.73412	1387	0.0199698	0.46801	0.519215	0.117149	160327402	78777209	78986087	160227402	160427402	78677209	79086087	NCSTN	ENSG00000162736	1
chr3_45062494_A_T_b38	SRSF8	ENSG00000263465	11	14	5.80771	504	0.0274853	0.46801	0.687131	0.117149	45062494	95067197	95071224	44962494	45162494	94967197	95171224	TMEM158	ENSG00000249992	3
chr18_9432547_A_G_b38	FAM20C	ENSG00000177706	7	14	6.06055	5640	0.0286697	0.46801	0.688073	0.117149	9432547	192571	260772	9332547	9532547	92571	360772	RALBP1	ENSG00000017797	18
chr11_122633969_A_AG_b38	NAA38	ENSG00000183011	17	20	7.93622	781	0.0312398	0.46801	0.718516	0.117149	122633969	7856685	7885238	122533969	122733969	7756685	7985238	UBASH3B	ENSG00000154127	11
chr3_32317125_CA_C_b38		ENSG00000257226	2	11	5.16004	2377	0.0465696	0.62015	1	0.155232	32317125	143765940	143776119	32217125	32417125	143665940	143876119	DYNC1LI1	ENSG00000144635	3
chr1_46309111_A_G_b38	UQCRHL	ENSG00000233954	1	226	119.689	1793	0.0712806	0.812356	1	0.203344	46309111	15807169	15809348	46209111	46409111	15707169	15909348	UQCRH	ENSG00000173660	1
chr12_109693986_T_C_b38		ENSG00000254258	8	12	6.20872	1376	0.0745594	0.812356	1	0.203344	109693986	139460062	139463016	109593986	109793986	139360062	139563016	TCTN1	ENSG00000204852	12
chr2_26686072_C_T_b38		ENSG00000240777	3	10	5.32035	579	0.0887379	0.886267	1	0.221845	26686072	55610603	55613104	26586072	26786072	55510603	55713104	IFT172	ENSG00000138002	2
chr11_72923156_TTTTG_T_b38		ENSG00000248318	8	11	6.15736	1408	0.10149	0.919743	1	0.230224	72923156	120761253	120776832	72823156	73023156	120661253	120876832	ARAP1	ENSG00000186635	11
chr13_35897152_A_G_b38	NUPR2	ENSG00000185290	7	10	5.59909	4313	0.107438	0.919743	1	0.230224	35897152	56114681	56116417	35797152	35997152	56014681	56216417	DCLK1	ENSG00000133083	13
chr8_133202869_G_A_b38	MMP2	ENSG00000087245	16	11	6.42595	1715	0.123959	0.935272	1	0.234111	133202869	55389700	55506691	133102869	133302869	55289700	55606691	WISP1	ENSG00000104415	8
chr6_39929678_C_T_b38	NMT2	ENSG00000152465	10	10	5.93985	706	0.132236	0.935272	1	0.234111	39929678	15102584	15168693	39829678	40029678	15002584	15268693	MOCS1	ENSG00000124615	6
chr7_105645992_G_C_b38		ENSG00000249981	5	9	5.41221	1844	0.132663	0.935272	1	0.234111	105645992	71445616	71446569	105545992	105745992	71345616	71546569	CDHR3	ENSG00000128536	7
chr16_86387664_G_A_b38	HHEX	ENSG00000152804	10	10	6.95319	4595	0.222387	1	1	0.370644	86387664	92689955	92695647	86287664	86487664	92589955	92795647	FOXF1	ENSG00000103241	16
chr6_142528005_G_C_b38		ENSG00000227360	6	92	202.773	355	0.294557	1	1	0.442663	142528005	156493226	156505011	142428005	142628005	156393226	156605011	FUCA2	ENSG00000001036	6
chr8_28378538_A_G_b38		ENSG00000274767	17	9	7.36978	808	0.318973	1	1	0.442663	28378538	36183235	36196471	28278538	28478538	36083235	36296471	ZNF395	ENSG00000186918	8
chr1_15428752_C_T_b38	WNT2B	ENSG00000134245	1	50	145.231	1763	0.336045	1	1	0.442663	15428752	112466541	112530165	15328752	15528752	112366541	112630165	EFHD2	ENSG00000142634	1
chr11_63977137_T_C_b38	MZT2A	ENSG00000173272	2	7	5.71753	4842	0.339279	1	1	0.442663	63977137	131464900	131492743	63877137	64077137	131364900	131592743	COX8A	ENSG00000176340	11
chr15_49314101_A_G_b38	MPST	ENSG00000128309	22	13	10.9705	621	0.339375	1	1	0.442663	49314101	37019635	37029822	49214101	49414101	36919635	37129822	COPS2	ENSG00000166200	15
chr11_62882780_CG_C_b38		ENSG00000267743	18	7	6.55766	722	0.435654	1	1	0.544568	62882780	58189834	58195696	62782780	62982780	58089834	58295696	WDR74	ENSG00000133316	11
chr11_14374939_G_A_b38	EIF2A	ENSG00000144895	3	6	5.91119	3593	0.474169	1	1	0.569003	14374939	150546678	150586016	14274939	14474939	150446678	150686016	SPON1	ENSG00000262655	11
chr17_62559465_G_A_b38	GRK3	ENSG00000100077	22	11	12.223	696	0.528805	1	1	0.610159	62559465	25564675	25729294	62459465	62659465	25464675	25829294	MRC2	ENSG00000011028	17
chr1_21500037_C_T_b38	CTRB1	ENSG00000168925	16	5	6.05749	2468	0.577005	1	1	0.641116	21500037	75218988	75226338	21400037	21600037	75118988	75326338	CELA3B	ENSG00000219073	1
chr3_123478230_T_C_b38	CMPK2	ENSG00000134326	2	4	5.16872	2307	0.692578	1	1	0.742048	123478230	6840570	6866635	123378230	123578230	6740570	6966635	PARP9	ENSG00000138496	3
chr3_161234486_A_C_b38	EGFLAM-AS3	ENSG00000249071	5	4	5.46047	564	0.723188	1	1	0.748125	161234486	38345347	38346551	161134486	161334486	38245347	38446551	NMD3	ENSG00000169251	3
chrX_135664548_C_A_b38		ENSG00000232817	7	1	2.8494	1939	1	1	1	1	135664548	63388808	63393657	135564548	135764548	63288808	63493657	HTATSF1	ENSG00000102241	X
chr21_43159738_G_A_b38	U2AF1L5	ENSG00000275895	21	NaN	NaN	NaN	NaN	NaN	NaN	NaN	43159738	6484623	6499261	43059738	43259738	6384623	6599261	U2AF1	ENSG00000160201	21
chr1_158932554_C_T_b38	LINC02883	ENSG00000259416	15	NaN	NaN	NaN	NaN	NaN	NaN	NaN	158932554	85754941	85756237	158832554	159032554	85654941	85856237	PYHIN1	ENSG00000163564	1
chrX_47356438_G_A_b38	LINC02442	ENSG00000256077	12	NaN	NaN	NaN	NaN	NaN	NaN	NaN	47356438	67571197	67589987	47256438	47456438	67471197	67689987	ZNF182	ENSG00000147118	X
chr17_82037590_T_G_b38		ENSG00000234775	1	NaN	NaN	NaN	NaN	NaN	NaN	NaN	82037590	203115468	203128367	81937590	82137590	203015468	203228367	DCXR	ENSG00000169738	17
chr10_83923649_C_T_b38		ENSG00000231358	13	NaN	NaN	NaN	NaN	NaN	NaN	NaN	83923649	18921888	18944284	83823649	84023649	18821888	19044284	GHITM	ENSG00000165678	10
chr12_124219346_A_G_b38		ENSG00000228136	9	NaN	NaN	NaN	NaN	NaN	NaN	NaN	124219346	40130921	40153147	124119346	124319346	40030921	40253147	GTF2H3	ENSG00000111358	12

### Sheet: Lung
SNP	Trans-Gene Name	Trans-Gene ID	Trans-Gene Chr	Observed Reads	Expected Reads	Total NAs	Monte Carlo p-Value	Benjamini & Yekutieli Adjusted p	Holm Adjusted p	q-Value	Variant Position	Trans-Gene Left End	Trans-Gene Right End	Variant Neighborhood Lower Bound	Variant Neighborhood Upper Bound	Trans-Gene Neighborhood Lower Bound	Trans-Gene Neighborhood Upper Bound	Cis-Gene Name	Cis-Gene ID	Cis-Gene Chr
chr15_30407570_C_T_b38	CHRNA7	ENSG00000175344	15	31	16.3167	1869	0.0628459	0.846366	0.816997	0.266142	30407570	31923438	32173018	30307570	30507570	31823438	32273018	GOLGA8H	ENSG00000261794	15
chr16_74391723_CCCTCTTCCACCCTCT_C_b38	PDPR	ENSG00000090857	16	37	17.9287	4460	0.0698556	0.846366	0.838267	0.266142	74391723	70113626	70162537	74291723	74491723	70013626	70262537	RP11-252A24	ENSG00000261079	16
chr11_212262_T_C_b38	HYAL3	ENSG00000186792	3	2	1.10307	9088	0.0964912	0.846366	1	0.266142	212262	50292831	50299405	112262	312262	50192831	50399405	BET1L	ENSG00000177951	11
chr13_110482511_T_C_b38	ITGB7	ENSG00000139626	12	2	1.11389	8762	0.1042	0.846366	1	0.266142	110482511	53191323	53207282	110382511	110582511	53091323	53307282	COL4A2	ENSG00000134871	13
chr17_56819579_G_A_b38	RFX6	ENSG00000185002	6	2	1.11167	9400	0.106667	0.846366	0.96	0.266142	56819579	116877212	116932161	56719579	56919579	116777212	117032161	C17orf67	ENSG00000214226	17
chr18_26863457_C_T_b38	FAM184B	ENSG00000047662	4	2	1.13228	9365	0.122835	0.846366	0.982677	0.266142	26863457	17629306	17781621	26763457	26963457	17529306	17881621	AQP4	ENSG00000171885	18
chr2_86815702_T_C_b38	CD8B2	ENSG00000254126	2	3	10.1969	3485	0.495318	1	1	0.919877	86815702	106487364	106544297	86715702	86915702	106387364	106644297	CD8B	ENSG00000172116	2
chr1_46309111_A_G_b38	UQCRHL	ENSG00000233954	1	1	9.70649	4719	1	1	1	1	46309111	15807169	15809348	46209111	46409111	15707169	15909348	UQCRH	ENSG00000173660	1
chr16_56926869_C_T_b38	C4BPA	ENSG00000123838	1	1	1.09061	9691	1	1	1	1	56926869	207104233	207144972	56826869	57026869	207004233	207244972	HERPUD1	ENSG00000051108	16
chr13_91324361_C_T_b38		ENSG00000248311	5	1	1.10779	9230	1	1	1	1	91324361	4775476	4805769	91224361	91424361	4675476	4905769	MIR17HG	ENSG00000215417	13
chr17_64483156_A_C_b38	GGN	ENSG00000179168	19	1	1.14923	8700	1	1	1	1	64483156	38384267	38388082	64383156	64583156	38284267	38488082	CEP95	ENSG00000258890	17
chr19_58297788_T_G_b38	KXD1	ENSG00000105700	19	1	12.9732	3461	1	1	1	1	58297788	18557762	18569387	58197788	58397788	18457762	18669387	ZNF8	ENSG00000278129	19
chr16_30587645_T_C_b38	BPIFB6	ENSG00000167104	20	1	1.1617	8423	1	1	1	1	30587645	33031648	33044047	30487645	30687645	32931648	33144047	FBXL19	ENSG00000099364	16
chr21_5097921_C_T_b38	GATD3A	ENSG00000160221	21	NaN	NaN	NaN	NaN	NaN	NaN	NaN	5097921	44133610	44210114	4997921	5197921	44033610	44310114	CH507-9B2	ENSG00000280071	21
chr16_31468997_C_G_b38	AP1M1	ENSG00000072958	19	NaN	NaN	NaN	NaN	NaN	NaN	NaN	31468997	16197578	16245907	31368997	31568997	16097578	16345907	TGFB1I1	ENSG00000140682	16
chrX_85299449_T_C_b38		ENSG00000254043	8	NaN	NaN	NaN	NaN	NaN	NaN	NaN	85299449	74891151	74896302	85199449	85399449	74791151	74996302	ZNF711	ENSG00000147180	X
chr14_20730940_C_T_b38	SCN1A	ENSG00000144285	2	NaN	NaN	NaN	NaN	NaN	NaN	NaN	20730940	165984641	166149214	20630940	20830940	165884641	166249214	RNASE6	ENSG00000169413	14
chr14_93806549_G_T_b38	LINC01789	ENSG00000229457	2	NaN	NaN	NaN	NaN	NaN	NaN	NaN	93806549	107254691	107365873	93706549	93906549	107154691	107465873	PRIMA1	ENSG00000175785	14
chr11_65001712_AG_A_b38	EMC9	ENSG00000100908	14	NaN	NaN	NaN	NaN	NaN	NaN	NaN	65001712	24138959	24141591	64901712	65101712	24038959	24241591	BATF2	ENSG00000168062	11
chr10_128084029_AAG_A_b38	A3GALT2	ENSG00000184389	1	NaN	NaN	NaN	NaN	NaN	NaN	NaN	128084029	33306766	33321098	127984029	128184029	33206766	33421098	PTPRE	ENSG00000132334	10
chr19_9941494_C_A_b38	LINC02696	ENSG00000254427	11	NaN	NaN	NaN	NaN	NaN	NaN	NaN	9941494	45355371	45367490	9841494	10041494	45255371	45467490	OLFM2	ENSG00000105088	19
chr9_109845096_A_G_b38		ENSG00000259937	12	NaN	NaN	NaN	NaN	NaN	NaN	NaN	109845096	33404872	33405896	109745096	109945096	33304872	33505896	PALM2	ENSG00000243444	9
chr12_118175452_T_C_b38		ENSG00000275612	11	NaN	NaN	NaN	NaN	NaN	NaN	NaN	118175452	7698951	7699393	118075452	118275452	7598951	7799393	TAOK3	ENSG00000135090	12
chr6_152240063_C_A_b38		ENSG00000259061	14	NaN	NaN	NaN	NaN	NaN	NaN	NaN	152240063	86936640	86989125	152140063	152340063	86836640	87089125	ARMT1	ENSG00000146476	6
chr13_21872617_G_A_b38	MEX3A	ENSG00000254726	1	NaN	NaN	NaN	NaN	NaN	NaN	NaN	21872617	156072013	156082465	21772617	21972617	155972013	156182465	FGF9	ENSG00000102678	13
chr6_75548254_G_A_b38	GREM1	ENSG00000166923	15	NaN	NaN	NaN	NaN	NaN	NaN	NaN	75548254	32718004	32745106	75448254	75648254	32618004	32845106	COL12A1	ENSG00000111799	6
chr19_7894384_T_C_b38	DNAJB13	ENSG00000187726	11	NaN	NaN	NaN	NaN	NaN	NaN	NaN	7894384	73950319	73970366	7794384	7994384	73850319	74070366	SNAPC2	ENSG00000104976	19
chr6_11356011_A_G_b38	ANAPC7	ENSG00000196510	12	NaN	NaN	NaN	NaN	NaN	NaN	NaN	11356011	110372900	110403730	11256011	11456011	110272900	110503730	ADTRP	ENSG00000111863	6
chr1_158827115_T_A_b38	KCNN4	ENSG00000104783	19	NaN	NaN	NaN	NaN	NaN	NaN	NaN	158827115	43766533	43781257	158727115	158927115	43666533	43881257	MNDA	ENSG00000163563	1
chr19_12140168_C_G_b38		ENSG00000227683	10	NaN	NaN	NaN	NaN	NaN	NaN	NaN	12140168	45164228	45181427	12040168	12240168	45064228	45281427	ZNF69	ENSG00000198429	19
chr11_12189876_T_A_b38	LINC02013	ENSG00000228730	3	NaN	NaN	NaN	NaN	NaN	NaN	NaN	12189876	190680421	190699314	12089876	12289876	190580421	190799314	MICAL2	ENSG00000133816	11
chr11_119022077_C_T_b38	C21orf62	ENSG00000205929	21	NaN	NaN	NaN	NaN	NaN	NaN	NaN	119022077	32790673	32813743	118922077	119122077	32690673	32913743	PDZD3	ENSG00000172367	11
chr4_51884244_C_G_b38	SMIM17	ENSG00000268182	19	NaN	NaN	NaN	NaN	NaN	NaN	NaN	51884244	56643159	56657247	51784244	51984244	56543159	56757247	DCUN1D4	ENSG00000109184	4
chrX_134839107_G_A_b38	DMD-AS3	ENSG00000236828	X	NaN	NaN	NaN	NaN	NaN	NaN	NaN	134839107	32754940	32756400	134739107	134939107	32654940	32856400	FAM122C	ENSG00000156500	X
