## Supplemental Table 12 for "Types of cis- and trans-gene regulation of expression quantitative trait loci across human tissues"

Tissue	Sample Size	Tested Trios	Cis-Gene Mediation Trios	Trans-Gene Mediation Trios	Unique Cis-Gene Mediators	Unique Trans-Gene Mediators	Unique Both	Unique Total
AdiposeSubcutaneous	581	3388	124	120	12	8	112	132
ArteryTibial	584	3681	98	67	33	2	65	100
MuscleSkeletal	706	3120	157	134	39	16	118	173
SkinSunExposed	605	3941	110	96	20	6	90	116
WholeBlood	670	3248	196	181	31	16	165	212
