## Supplemental Table 13 for "Types of cis- and trans-gene regulation of expression quantitative trait loci across human tissues"

### Sheet: AdiposeSubcutaneous
		MRPC-LOND Inference
		M0	M1	M2	M3	M4	Other	Total	Edge Replication Percentage
GMAC Inference	Mediation	37	20	3	46	24	2	132	0.356061
	No Mediation	1123	20	0	2085	24	4	3256	0.985258
	Total	1160	40	3	2131	48	6

### Sheet: ArteryTibial
		MRPC-LOND Inference
		M0	M1	M2	M3	M4	Other	Total	Edge Replication Percentage
GMAC Inference	Mediation	32	12	0	32	23	1	100	0.35
	No Mediation	1343	14	2	2184	18	20	3581	0.98492
	Total	1375	26	2	2216	41	21

### Sheet: MuscleSkeletal
		MRPC-LOND Inference
		M0	M1	M2	M3	M4	Other	Total	Edge Replication Percentage
GMAC Inference	Mediation	71	20	2	56	21	3	173	0.248555
	No Mediation	1383	20	1	1496	15	32	2947	0.976926
	Total	1454	40	3	1552	36	35

### Sheet: SkinSunExposed
		MRPC-LOND Inference
		M0	M1	M2	M3	M4	Other	Total	Edge Replication Percentage
GMAC Inference	Mediation	37	20	1	27	30	1	116	0.439655
	No Mediation	1217	25	1	2541	31	10	3825	0.982484
	Total	1254	45	2	2568	61	11

### Sheet: WholeBlood
		MRPC-LOND Inference
		M0	M1	M2	M3	M4	Other	Total	Edge Replication Percentage
GMAC Inference	Mediation	68	31	2	71	39	1	212	0.339623
	No Mediation	1214	19	1	1744	33	25	3036	0.974308
	Total	1282	50	3	1815	72	26
