## Supplemental Table 14 for "Types of cis- and trans-gene regulation of expression quantitative trait loci across human tissues"

### Sheet: AdiposeSubcutaneous
		MRPC-ADDIS Inference
		M0	M1	M2	M3	M4	Other	Total	Edge Replication Percentage
GMAC Inference	Mediation	29	16	3	37	46	1	132	0.492424
	No Mediation	951	37	17	2118	132	1	3256	0.942568
	Total	980	53	20	2155	178	2

### Sheet: ArteryTibial
		MRPC-ADDIS Inference
		M0	M1	M2	M3	M4	Other	Total	Edge Replication Percentage
GMAC Inference	Mediation	19	12	3	29	37	0	100	0.52
	No Mediation	1065	19	20	2321	149	7	3581	0.945546
	Total	1084	31	23	2350	186	7

### Sheet: MuscleSkeletal
		MRPC-ADDIS Inference
		M0	M1	M2	M3	M4	Other	Total	Edge Replication Percentage
GMAC Inference	Mediation	48	13	5	56	50	1	173	0.393064
	No Mediation	1026	28	17	1741	130	5	2947	0.938921
	Total	1074	41	22	1797	180	6

### Sheet: SkinSunExposed
		MRPC-ADDIS Inference
		M0	M1	M2	M3	M4	Other	Total	Edge Replication Percentage
GMAC Inference	Mediation	22	13	5	27	49	0	116	0.577586
	No Mediation	1023	26	24	2577	172	3	3825	0.941176
	Total	1045	39	29	2604	221	3

### Sheet: WholeBlood
		MRPC-ADDIS Inference
		M0	M1	M2	M3	M4	Other	Total	Edge Replication Percentage
GMAC Inference	Mediation	37	18	11	62	82	2	212	0.523585
	No Mediation	1003	19	15	1827	171	1	3036	0.932148
	Total	1040	37	26	1889	253	3
