## Supplemental Table 15 for "Types of cis- and trans-gene regulation of expression quantitative trait loci across human tissues"

### Sheet: Sheet1
	Recall		Precision
	MRPC-ADDIS	MRPC-LOND	MRPC-ADDIS	MRPC-LOND
M0	0.1765	0.1471	0.8333	0.8667
M1	0.3684	0.3289	0.9737	0.9706
M2	0.3846	0.2821	0.95	1
M3	0.381	0.2738	0.9211	0.9667
M4	0.3138	0.1755	1	1
